# Genome and transcriptome of a pathogenic yeast, *Candida nivariensis*

**DOI:** 10.1101/2021.01.27.428461

**Authors:** Yunfan Fan, Andrew N Gale, Anna Bailey, Kali Barnes, Kiersten Colotti, Michal Mass, Luke B Morina, Bailey Robertson, Remy Schwab, Niki Tselepidakis, Winston Timp

## Abstract

We present a highly contiguous genome and transcriptome of the pathogenic yeast, *Candida nivariensis*. We sequenced both the DNA and RNA of this species using both the Oxford Nanopore Technologies (ONT) and Illumina platforms. We assembled the genome into an 11.8 Mb draft composed of 16 contigs with an N50 of 886 Kb, including a circular mitochondrial sequence of 28 Kb. Using direct RNA nanopore sequencing and Illumina cDNA sequencing, we constructed an annotation of our new assembly, supplemented by lifting over genes from *Saccharomyces cerevisiae* and *Candida glabrata*.
