## Supplemental Data 1 for "Genome and transcriptome of a pathogenic yeast, *Candida nivariensis*"

gene	asm	copy_num	numhits	status
CAGL0A04829g	ref	1.005475702	1	syntenic
CAGL0A04829g	asm	1.005475702	1	syntenic
CAGL0B00165r	ref	10	10	telomeric
CAGL0B00165r	asm	10	10	telomeric
CAGL0B00220g	ref	1.45021645	2	Non-sytenic/MLT related
CAGL0B00220g	asm	3.125541126	4	Non-sytenic/MLT related
CAGL0B00242g	ref	0.277477477	2	syntenic
CAGL0B00242g	asm	0.846846847	4	syntenic
CAGL0D00176g	ref	0.989877079	1	syntenic
CAGL0D00176g	asm	0.989877079	1	syntenic
CAGL0D06688g	ref	1.815238095	3	syntenic
CAGL0D06688g	asm	1.815238095	3	syntenic
CAGL0E00297r	ref	9	9	telomeric
CAGL0E00297r	asm	8.918918919	9	telomeric
CAGL0E06556g	ref	0.96948894	1	telomeric
CAGL0E06556g	asm	0.96948894	1	telomeric
CAGL0H10604g	ref	0.887290168	1	syntenic
CAGL0H10604g	asm	0.887290168	1	syntenic
CAGL0I00286g	ref	6.365707434	7	telomeric
CAGL0I00286g	asm	8.235611511	9	telomeric
CAGL0J00143r	ref	4	4	telomeric
CAGL0J00143r	asm	4	4	telomeric
CAGL0J00165g	ref	0.99691358	1	syntenic
CAGL0J00165g	asm	0.99691358	1	syntenic
CAGL0J11968g	ref	0.074383038	1	telomeric
CAGL0J11968g	asm	0.074383038	1	telomeric
CAGL0L00319g	ref	0.984848485	1	syntenic
CAGL0L00319g	asm	0.961174242	1	syntenic
CAGL0L13365r	ref	0.999706573	2	telomeric
CAGL0L13365r	asm	4	4	telomeric
CAGL0L13387r	ref	1	1	telomeric
CAGL0L13387r	asm	4	4	telomeric
CAGL0L13398r	ref	0.996111111	2	telomeric
CAGL0L13398r	asm	4	4	telomeric
CAGL0L13409r	ref	1	1	telomeric
CAGL0L13409r	asm	6	6	telomeric
CAGL0L13420r	ref	0.999706573	2	telomeric
CAGL0L13420r	asm	4	4	telomeric
CAGL0L13431r	ref	1	1	telomeric
CAGL0L13431r	asm	4	4	telomeric
CAGL0L13442r	ref	0.996111111	2	telomeric
CAGL0L13442r	asm	4	4	telomeric
CAGL0L13453r	ref	1	1	telomeric
CAGL0L13453r	asm	6	6	telomeric
CAGL0L13464r	ref	0.999706573	2	telomeric
CAGL0L13464r	asm	4	4	telomeric
CAGL0L13475r	ref	1	1	telomeric
CAGL0L13475r	asm	4	4	telomeric
CAGL0L13486r	ref	0.996111111	2	telomeric
CAGL0L13486r	asm	4	4	telomeric
CAGL0L13497r	ref	1	1	telomeric
CAGL0L13497r	asm	6	6	telomeric
CAGL0L13508r	ref	0.999706573	2	telomeric
CAGL0L13508r	asm	4	4	telomeric
CAGL0L13519r	ref	1	1	telomeric
CAGL0L13519r	asm	4	4	telomeric
CAGL0L13530r	ref	0.996111111	2	telomeric
CAGL0L13530r	asm	4	4	telomeric
CAGL0L13541r	ref	1	1	telomeric
CAGL0L13541r	asm	6	6	telomeric
CAGL0M14047g	ref	0.980555556	1	syntenic
CAGL0M14047g	asm	0.980555556	1	syntenic
CAGL0M14069g	ref	0.199538639	1	telomeric
CAGL0M14069g	asm	0.396770473	2	telomeric
CAGL0M14124r	ref	0.999706573	2	telomeric
CAGL0M14124r	asm	4	4	telomeric
CAGL0M14135r	ref	1	1	telomeric
CAGL0M14135r	asm	4	4	telomeric
CAGL0M14146r	ref	0.996111111	2	telomeric
CAGL0M14146r	asm	4	4	telomeric
CAGL0M14157r	ref	1	1	telomeric
CAGL0M14157r	asm	6	6	telomeric
CAGL0M14168r	ref	0.999706573	2	telomeric
CAGL0M14168r	asm	4	4	telomeric
CAGL0M14179r	ref	1	1	telomeric
CAGL0M14179r	asm	4	4	telomeric
CAGL0M14190r	ref	0.996111111	2	telomeric
CAGL0M14190r	asm	4	4	telomeric
CAGL0M14201r	ref	1	1	telomeric
CAGL0M14201r	asm	6	6	telomeric
CAGL0M14212r	ref	0.999706573	2	telomeric
CAGL0M14212r	asm	4	4	telomeric
CAGL0M14223r	ref	1	1	telomeric
CAGL0M14223r	asm	4	4	telomeric
CAGL0M14234r	ref	0.996111111	2	telomeric
CAGL0M14234r	asm	4	4	telomeric
CAGL0M14245r	ref	1	1	telomeric
CAGL0M14245r	asm	6	6	telomeric
CAGL0M14256r	ref	0.999706573	2	telomeric
CAGL0M14256r	asm	4	4	telomeric
CAGL0M14267r	ref	1	1	telomeric
CAGL0M14267r	asm	4	4	telomeric
CAGL0M14278r	ref	0.996111111	2	telomeric
CAGL0M14278r	asm	4	4	telomeric
CAGL0M14289r	ref	1	1	telomeric
CAGL0M14289r	asm	6	6	telomeric
